# Functional divergence of DSCAM family in vertebrates through domain-specific evolutionary pressures

**DOI:** 10.64898/2026.04.14.718097

**Authors:** Koichi Hashizume, Yusuke Watanabe, Hiroki Oota, Mikio Hoshino

## Abstract

The Down syndrome cell adhesion molecule (DSCAM) family, conserved across metazoans, plays key roles in neural development by mediating cell-cell recognition. Invertebrate Dscam evolved extensive molecular diversity through isoform diversification, whereas the vertebrate paralogs DSCAM and DSCAML1 followed a distinct evolutionary trajectory. However, how these vertebrate paralogs evolved after duplication, particularly with respect to functional divergence, remains poorly understood. Here, we investigated the evolutionary history and post-duplication divergence of these paralogs using phylogenetic, molecular evolutionary, sequence comparison, and transcriptomic analyses. Our phylogenetic analyses suggest an ancestral gene duplication predating the split between gnathostomes and cyclostomes. We found distinct patterns of selective constraint between the paralogs, particularly in the intracellular domain. In tetrapods, the intracellular domain of DSCAM showed strengthened purifying selection, whereas no comparable reinforcement was evident for DSCAML1, despite strong constraint in mammals. We also found distinct patterns of lineage- and site-specific positive selection between DSCAM and DSCAML1. Consistent with these evolutionary differences, comparative analysis of the intracellular domains revealed distinct repertoires of short linear motifs (SLiMs) predicted to mediate protein-protein interactions. Reanalysis of published transcriptomic data further suggested distinct downstream responses elicited by the intracellular domains of DSCAM and DSCAML1. Together, these findings suggest that post-duplication functional divergence of vertebrate DSCAM paralogs may have contributed to the evolution of molecular mechanisms underlying vertebrate neural development and circuit formation.
