## Supplementary Tables S1-S8 for "Functional divergence of DSCAM family in vertebrates through domain-specific evolutionary pressures"

### Sheet: SupplementaryTable_S1
Supplementary Table S1. Accession numbers of transcripts used in this study.
Species	Common name	Taxa	DSCAM (dscamb/dscama for ray-finned fish)	DSCAML1
Ailuropoda_melanoleuca	Giant panda	Mammal	ENSAMET00000006331.2	ENSAMET00000042372.1
Alligator_mississippiensis	American alligator	Reptile	XM_059720751.1	XM_019490879.1
Amblyraja_radiata	Thorny skate	Cartilaginous fish	XM_033032509.1	XM_033049745.1
Aotus_nancymaae	Ma's night monkey	Mammal	ENSANAT00000041627.1	ENSANAT00000039425.1
Apteryx_rowi	Okarito brown kiwi	Bird	ENSARWT00000011752.1	ENSARWT00000002606.1
Aquila_chrysaetos_chrysaetos	Golden eagle	Bird	ENSACCT00020010886.1	ENSACCT00020007295.1
Balaenoptera_musculus	Blue whale	Mammal	ENSBMST00010007972.1	ENSBMST00010020290.1
Bison_bison_bison	American bison	Mammal	ENSBBBT00000007332.1	ENSBBBT00000026305.1
Bos_taurus	Cattle	Mammal	ENSBTAT00000082055.1	ENSBTAT00000030167.5
Bufo_bufo	Common toad	Amphibian	XM_040423076.1	XM_040425831.1
Calidris_pugnax	Ruff	Bird	ENSCPUT00000021384.1	ENSCPUT00000031715.1
Callithrix_jacchus	White-tufted-ear marmoset	Mammal	ENSCJAT00000074323.2	ENSCJAT00000025311.4
Canis_lupus_familiaris	Dog	Mammal	ENSCAFT00845053030.1	ENSCAFT00845006213.1
Carlito_syrichta	Philippine tarsier	Mammal	ENSTSYT00000008528.2	ENSTSYT00000026216.1
Chiloscyllium_plagiosum	White-spotted bamboo shark	Cartilaginous fish	XM_043701363.1	XM_043676579.1
Chrysemys_picta_bellii	Western painted turtle	Reptile	ENSCPBT00000020691.1	ENSCPBT00000034801.1
Colobus_angolensis_palliatus	Angola colobus	Mammal	ENSCANT00000059734.1	ENSCANT00000017914.1
Corvus_moneduloides	New Caledonian crow	Bird	ENSCMUT00000018001.2	ENSCMUT00000025496.2
Coturnix_japonica	Japanese quail	Bird	ENSCJPT00005014550.1	ENSCJPT00005019682.1
Crocodylus_porosus	Australian saltwater crocodile	Reptile	ENSCPRT00005027004.1	ENSCPRT00005000776.1
Cyanistes_caeruleus	Blue tit	Bird	ENSCCET00000031943.1	ENSCCET00000005945.1
Danio_rerio	Zebrafish	Ray-finned fish	ENSDART00000098038.6/ENSDART00000184416.1	ENSDART00000159879.2
Dromaius_novaehollandiae	Emu	Bird	ENSDNVT00000016161.1	ENSDNVT00000009347.1
Drosophila_melanogaster	Fruit fly	Arthropod	NM_001273835_1
Eptatretus_burgeri	Hagfish	Cyclostome		ENSEBUT00000028536_1
Equus_caballus	Horse	Mammal	ENSECAT00000014512.4	ENSECAT00000127030.1
Esox_lucius	Northern pike	Ray-finned fish	ENSELUT00000040934.2/ENSELUT00000012789.2	ENSELUT00000006858.2
Felis_catus	Domestic cat	Mammal	ENSFCAT00000078011.1	ENSFCAT00000057960.2
Ficedula_albicollis	Collared flycatcher	Bird	ENSFALT00000030389.1	ENSFALT00000006166.2
Gallus_gallus	Chicken	Bird	ENSGALT00010032801.1	ENSGALT00010056761.1
Gopherus_evgoodei	Goodes thornscrub tortoise	Reptile	ENSGEVT00005002626.1	ENSGEVT00005030748.1
Gorilla_gorilla	Western lowland gorilla	Mammal	ENSGGOT00000014758.3	ENSGGOT00000006491.3
Hemicordylus_capensis	Cape cliff lizard	Reptile	XM_053310683.1	XM_053269794.1
Homo_sapiens	Human	Mammal	ENST00000400454.6	ENST00000321322.6
Ictalurus_punctatus	Channel catfish	Ray-finned fish	ENSIPUT00000012904.1/ENSIPUT00000031977.1	ENSIPUT00000027860.1
Labrus_bergylta	Ballan wrasse	Ray-finned fish	ENSLBET00000017047.1/ENSLBET00000017103.1	ENSLBET00000004919.1
Larimichthys_crocea	Large yellow croaker	Ray-finned fish	ENSLCRT00005016353.1/ENSLCRT00005016687.1	ENSLCRT00005024755.1
Leptobrachium_leishanense	Leishan spiny toad	Amphibian	ENSLLET00000006132.1	ENSLLET00000051208.1
Loxodonta_africana	African savanna elephant	Mammal	ENSLAFT00000005381.4	ENSLAFT00000022673.2
Lytechinus_variegatus	Green sea urchin	Echinoderm	XM_041614726.1
Macaca_mulatta	Macaque	Mammal	ENSMMUT00000094744.1	ENSMMUT00000056920.2
Marmota_marmota_marmota	Alpine marmot	Mammal	ENSMMMT00000005754.1	ENSMMMT00000029468.1
Microcebus_murinus	Gray mouse lemur	Mammal	ENSMICT00000062366.1	ENSMICT00000002425.3
Monodelphis_domestica	Gray short-tailed opossum	Mammal	ENSMODT00000026689.4	ENSMODT00000085741.1
Mus_musculus	Mouse	Mammal	ENSMUST00000056102.9	ENSMUST00000239471.2
Mustela_putorius_furo	Domestic ferret	Mammal	ENSMPUT00000008741.1	ENSMPUT00000004419.1
Neovison_vison	American mink	Mammal	ENSNVIT00000007136.1	ENSNVIT00000008111.1
Nomascus_leucogenys	Northern white-cheeked gibbon	Mammal	ENSNLET00000057893.1	ENSNLET00000009382.2
Notechis_scutatus	Mainland tiger snake	Reptile	ENSNSUT00000010059.1	ENSNSUT00000009866.1
Nothoprocta_perdicaria	Chilean tinamou	Bird	ENSNPET00000000187.1	ENSNPET00000003228.1
Ornithorhynchus_anatinus	Platypus	Mammal	ENSOANT00000073420.1	ENSOANT00000073456.1
Ovis_aries_rambouillet	Sheep	Mammal	ENSOART00020003844.1	ENSOART00020009972.1
Pan_troglodytes	Chimpanzee	Mammal	ENSPTRT00000025965.5	ENSPTRT00000008039.3
Panthera_leo	Lion	Mammal	ENSPLOT00000018552.1	ENSPLOT00000031719.1
Papio_anubis	Olive baboon	Mammal	ENSPANT00000047099.2	ENSPANT00000048525.2
Petromyzon_marinus	Sea lamprey	Cyclostome	XM_032977127.1	XM_032964543.1
Phascolarctos_cinereus	Koala	Mammal	ENSPCIT00000047379.2	ENSPCIT00000016475.2
Physeter_catodon	Sperm whale	Mammal	ENSPCTT00005010695.1	ENSPCTT00005026672.1
Poecilia_formosa	Amazon molly	Ray-finned fish	ENSPFOT00000007988.2/ENSPFOT00000015182.2	ENSPFOT00000031990.1
Pongo_abelii	Sumatran orangutan	Mammal	ENSPPYT00000013273.3	ENSPPYT00000004661.3
Propithecus_coquereli	Coquerel's sifaka	Mammal	ENSPCOT00000021828.1	ENSPCOT00000028796.1
Pseudonaja_textilis	Eastern brown snake	Reptile	ENSPTXT00000021169.1	ENSPTXT00000007486.1
Rhinatrema_bivittatum	Two-lined caecilian	Amphibian	XM_029579019.1	XM_029573333.1
Rhinolophus_ferrumequinum	Greater horseshoe bat	Mammal	ENSRFET00010006208.1	ENSRFET00010016050.1
Saimiri_boliviensis_boliviensis	Bolivian squirrel monkey	Mammal	ENSSBOT00000049019.1	ENSSBOT00000022264.1
Salmo_salar	Atlantic salmon	Ray-finned fish	ENSSSAT00000079143.2/ENSSSAT00000143074.2	ENSSSAT00000135852.2
Salvator_merianae	Argentine black and white tegu	Mammal	ENSSMRT00000034893.1	ENSSMRT00000033149.1
Sarcophilus_harrisii	Tasmanian devil	Mammal	ENSSHAT00000041855.1	ENSSHAT00000010479.2
Serinus_canaria	Common canary	Bird	ENSSCAT00000016653.1	ENSSCAT00000008336.1
Sparus_aurata	Gilthead seabream	Ray-finned fish	ENSSAUT00010011704.1/ENSSAUT00010034551.1	ENSSAUT00010049171.1
Sphenodon_punctatus	Tuatara	Reptile	ENSSPUT00000015940.1	ENSSPUT00000007039.1
Strigops_habroptila	Kakapo	Bird	ENSSHBT00005027181.1	ENSSHBT00005027306.1
Sus_scrofa	Pig	Mammal	ENSSSCT00000013204.5	ENSSSCT00000090681.2
Takifugu_rubripes	Fugu	Ray-finned fish	ENSTRUT00000075013.1/ENSTRUT00000065018.1	ENSTRUT00000063598.1
Tursiops_truncatus	Bottlenose dolphin	Mammal	ENSTTRT00000010951.1	ENSTTRT00000003016.1
Vombatus_ursinus	Common wombat	Mammal	ENSVURT00010030936.1	ENSVURT00010036610.1
Xenopus_tropicalis	Tropical clawed frog	Amphibian	ENSXETT00000079924.2	ENSXETT00000008098.5
Zalophus_californianus	California sea lion	Mammal	ENSZCAT00015003093.1	ENSZCAT00015040105.1

### Sheet: SupplementaryTable_S2
Supplementary table S2. Identified SLiMs in the intracellular domains of human DSCAM and DSCAML1.
SLiM ID	Motif pattern	Instance in DSCAM ICD (position)	Instance in DSCAML1 ICD (position)
DOC_CKS1_1	[MPVLIFWYQ].(T)P..	LPTPRA (154–159)	FDTPVK (30–35); MSTPSE (246–251)
DOC_CYCLIN_RxL_1	(.|([KRH].{0,3}))[^EDWNSG][^D][RK][^D]L.{0,1}[FL].{0,3}[EDST]	-	HTQARHLTLDPAS (326–338)
DOC_MAPK_DCC_7	[RK].{2,4}[LIVP]P.[LIV].[LIVMF]|[RK].{2,4}[LIVP].P[LIV].[LIVMF]	KRPTVLEPIPM (322–332)	RLHIDIPRVQL (42–52)
DOC_MAPK_gen_1	[KR]{0,2}[KR].{0,2}[KR].{2,4}[ILVM].[ILVF]	KAHRPGDLIHL (275–285)	RDAKSLAEMLI (13–23); RGKNVAVPI (269–277)
DOC_MAPK_MEF2A_6	[RK].{2,4}[LIVMP].[LIV].[LIVMF]	-	RGKNVAVPI (269–277)
DOC_PP2B_PxIxIT_1	P[^P][ILVF][^P][ILVF][TSHDEQNKR]	PLVDVS (101–106)	PRLHID (41–46)
DOC_PP4_FxxP_1	F..P	-	FDTP (30–33)
DOC_USP7_MATH_1	[PA][^P][^FYWIL]S[^P]	AAGSV (159–163); ARSSM (181–185); PSESG (247–251); PGTSR (300–304); PQKSR (315–319); AASSA (334–338); AKMSS (367–371)	ANKSD (281–285); ASKSL (337–341); AAAST (350–354); PAPST (392–396)
DOC_USP7_MATH_2	P.E[^P].S[^P]	PMEAASS (331–337)	-
DOC_USP7_UBL2_3	K...K	-	KRKEK (3–7); KEGIK (57–61)
DOC_WW_Pin1_4	...([ST])P.	RLPTPR (153–158); YSVSPS (170–175); TSSTPS (243–248); FTASPP (255–260)	SFDTPV (29–34); QASTPA (142–147); SMSTPS (245–250); FTASPP (257–262); PGPTPA (376–381)
LIG_14-3-3_CanoR_1	R[^DE]{0,2}[^DEPG]([ST])(([FWYLMV].)|([^PRIKGN]P)|([^PRIKGN].{2,4}[VILMFWYP]))	RSTVL (65–69); RYASQWTL (129–136); RARSSMV (180–186); RSSMV (182–186); RFTASPPKP (254–262)	RNRYSSQWTL (129–138); RYSSQWTL (131–138); RTLTSDWRTV (148–157); RNSMV (183–187); RFTASPPKP (256–264); RANKSDYCNLP (280–290); RTYHTQARHL (323–332); RHLTLD (330–335)
LIG_Arc_Nlobe_1	[^P][P]G{0,1}[^P][YFH][^P]	-	LPLYA (289–293)
LIG_APCC_ABBA_1	[ILVMF].[ILMVP][FHY].[DE]	LRMHID (40–45)	-
LIG_BIR_III_2	DA.P.	DARPG (107–111)	-
LIG_BRCT_BRCA1_1	.(S)..F	-	KSEAF (294–298)
LIG_FHA_1	..(T)..[ILV].	RSTVLLT (65–71); TVTHTVH (85–91); QATGPLV (97–103); EYTDSLT (237–243)	KATIPVT (67–73); QSTGPLI (99–105); PGTNPVS (112–118); ASTATLP (352–358); MSTSGVG (418–424)
LIG_FHA_2	..(T)..[DE].	METIDDR (59–65); LLTDADF (69–75); SSTYEEL (192–198); KFTITEC (215–221); SDTSSEQ (224–230); SSTPSES (244–250); PGTSRDL (300–306); RPTVLEP (323–329)	PVTDAEF (71–77); GVTVTES (162–168); TVTESDS (164–170); SSTYEEL (193–199); MSTPSEP (246–252); GPTPAEP (377–383)
LIG_IBAR_NPY_1	NPY	NPY (387–389)	-
LIG_LIR_Gen_1	[EDST].{0,2}[WFY][^RKPGWFY][^PG][ILVFM]((.{0,4}[PLAFIVMY])|($)|(.{0,3}[ED]))	TVHYQSVSQA (89–98); SSTYEELARAY (192–202); STYEELARAY (193–202); TYEELARAY (194–202); SYTLV (392–396)	SSTYEELARAY (193–203); STYEELARAY (194–203); TYEELARAY (195–203); SDYCNLPLYA (284–293); DYCNLPLYA (285–293); SKSYTLV (435–441); SYTLV (437–441)
LIG_PDZ_Class_1	...[ST].[ACVILF]$	KSYTLV (391–396)	KSYTLV (436–441)
LIG_PTAP_UEV_1	.P[TS]AP.	-	PPTAPS (383–388)
LIG_REV1ctd_RIR_1	..FF[^P]{0,2}[KR]{1,2}[^P]{0,4}	-	EAFFRKADGR (296–305)
LIG_SH2_CRK	(Y)[^EPILVFYW][^HDEW][PLIV][^DEW]	YQSVS (92–96)	YCNLP (286–290)
LIG_SH2_SFK_2	[^KR][^KR](Y)([DEVYI][^KRH][ILVF]|[DEVYI][^KRH][AQPMCW]|[NQSTAFL][^KRH][ILVF])((.{0,3}[DE])|.|$)	VHYQSVS (90–96)	STYEELA (194–200); STYEELA (193–199)
LIG_SH2_STAP1	(Y)[DESTA][^GP][^GP][ILVFMWYA]	YASQW (130–134); YEELA (195–199); YTDSL (238–242); YAKSY (389–393)	YSSQW (132–136); YSASL (171–175); YEELA (196–200); YSKSY (434–438)
LIG_SH2_STAT3	(Y)..Q	YASQ (130–133)	YSSQ (132–135); YHTQ (325–328)
LIG_SH2_STAT5	(Y)[VLTFIC]..	YTDS (238–241); YLRM (288–291); YTLV (393–396)	YCNL (286–289); YTLV (438–441)
LIG_SH3_1	[RKY]..P..P	-	KGPPQGP (35–41)
LIG_SH3_2	P..P.[KR]	-	PVVPPR (309–314)
LIG_SH3_3	...[PV]..P	TASPPKP (256–262); RPTVLEP (323–329)	DTPVKGP (31–37); KGPPQGP (35–41); MSTPSEP (246–252); TASPPKP (258–264); GKNVAVP (270–276); NVAVPIP (272–278); EPCPVVP (306–312); PCPVVPP (307–313); LPHPGAP (343–349); LAMPAPP (362–368); GTAPPAP (370–376); GPTPAEP (377–383); AEPPTAP (381–387); SAAPPAP (388–394)
LIG_SUMO_SIM_par_1	[DEST]{0,5}.[VILPTM][VIL][DESTVILMA][VIL].{0,1}[DEST]{1,10}	STVLLTD (66–72); PLVDVSD (101–107)	-
LIG_TRAF2like_MATH_loPxQ_2	[PM][LIVTFYHQE][QS].(([DE].)|(.[DE]))	MVSTES (185–190)	MVSTES (186–191)
LIG_TYR_ITIM	[ILV].(Y)..[ILV]	VHYQSV (90–95)	-
LIG_WW_3	.PPR.	-	VPPRE (311–315); EPPRA (397–401)
Note: Positions are numbered starting from 1 at the residue immediately following the transmembrane domain.

### Sheet: SupplementaryTable_S3
Supplementary table S3. Paralog-specific SLiMs in the intracellular domains of human DSCAM and DSCAML1.
SLiM ID	Motif pattern	Instance in DSCAM ICD (position)	Instance in DSCAML1 ICD (position)
DOC_CKS1_1	[MPVLIFWYQ].(T)P..	LPTPRA (154–159)	FDTPVK (30–35); MSTPSE (246–251)
DOC_CYCLIN_RxL_1	(.|([KRH].{0,3}))[^EDWNSG][^D][RK][^D]L.{0,1}[FL].{0,3}[EDST]	-	HTQARHLTLDPAS (326–338)
DOC_MAPK_DCC_7	[RK].{2,4}[LIVP]P.[LIV].[LIVMF]|[RK].{2,4}[LIVP].P[LIV].[LIVMF]	KRPTVLEPIPM (322–332)	RLHIDIPRVQL (42–52)
DOC_MAPK_gen_1	[KR]{0,2}[KR].{0,2}[KR].{2,4}[ILVM].[ILVF]	KAHRPGDLIHL (275–285)	RDAKSLAEMLI (13–23); RGKNVAVPI (269–277)
DOC_MAPK_MEF2A_6	[RK].{2,4}[LIVMP].[LIV].[LIVMF]	-	RGKNVAVPI (269–277)
DOC_PP2B_PxIxIT_1	P[^P][ILVF][^P][ILVF][TSHDEQNKR]	PLVDVS (101–106)	PRLHID (41–46)
DOC_PP4_FxxP_1	F..P	-	FDTP (30–33)
DOC_USP7_MATH_1	[PA][^P][^FYWIL]S[^P]	AAGSV (159–163); ARSSM (181–185); PSESG (247–251); PGTSR (300–304); PQKSR (315–319); AASSA (334–338); AKMSS (367–371)	ANKSD (281–285); ASKSL (337–341); AAAST (350–354); PAPST (392–396)
DOC_USP7_MATH_2	P.E[^P].S[^P]	PMEAASS (331–337)	-
DOC_USP7_UBL2_3	K...K	-	KRKEK (3–7); KEGIK (57–61)
DOC_WW_Pin1_4	...([ST])P.	RLPTPR (153–158); YSVSPS (170–175)	SFDTPV (29–34); QASTPA (142–147); PGPTPA (376–381)
LIG_14-3-3_CanoR_1	R[^DE]{0,2}[^DEPG]([ST])(([FWYLMV].)|([^PRIKGN]P)|([^PRIKGN].{2,4}[VILMFWYP]))	RSTVL (65–69)	RTLTSDWRTV (148–157); RANKSDYCNLP (280–290); RTYHTQARHL (323–332); RHLTLD (330–335)
LIG_Arc_Nlobe_1	[^P][P]G{0,1}[^P][YFH][^P]	-	LPLYA (289–293)
LIG_APCC_ABBA_1	[ILVMF].[ILMVP][FHY].[DE]	LRMHID (40–45)	-
LIG_BIR_III_2	DA.P.	DARPG (107–111)	-
LIG_BRCT_BRCA1_1	.(S)..F	-	KSEAF (294–298)
LIG_FHA_1	..(T)..[ILV].	TVTHTVH (85–91); EYTDSLT (237–243)	PGTNPVS (112–118); ASTATLP (352–358); MSTSGVG (418–424)
LIG_FHA_2	..(T)..[DE].	METIDDR (59–65); KFTITEC (215–221); SDTSSEQ (224–230); PGTSRDL (300–306); RPTVLEP (323–329)	GVTVTES (162–168); TVTESDS (164–170); GPTPAEP (377–383)
LIG_IBAR_NPY_1	NPY	NPY (387–389)	-
LIG_LIR_Gen_1	[EDST].{0,2}[WFY][^RKPGWFY][^PG][ILVFM]((.{0,4}[PLAFIVMY])|($)|(.{0,3}[ED]))	TVHYQSVSQA (89–98)	SDYCNLPLYA (284–293)
LIG_PTAP_UEV_1	.P[TS]AP.	-	PPTAPS (383–388)
LIG_REV1ctd_RIR_1	..FF[^P]{0,2}[KR]{1,2}[^P]{0,4}	-	EAFFRKADGR (296–305)
LIG_SH2_CRK	(Y)[^EPILVFYW][^HDEW][PLIV][^DEW]	YQSVS (92–96)	YCNLP (286–290)
LIG_SH2_SFK_2	[^KR][^KR](Y)([DEVYI][^KRH][ILVF]|[DEVYI][^KRH][AQPMCW]|[NQSTAFL][^KRH][ILVF])((.{0,3}[DE])|.|$)	VHYQSVS (90–96)	-
LIG_SH2_STAP1	(Y)[DESTA][^GP][^GP][ILVFMWYA]	YTDSL (238–242)	YSASL (171–175)
LIG_SH2_STAT3	(Y)..Q	-	YHTQ (325–328)
LIG_SH2_STAT5	(Y)[VLTFIC]..	YTDS (238–241); YLRM (288–291)	YCNL (286–289)
LIG_SH3_1	[RKY]..P..P	-	KGPPQGP (35–41)
LIG_SH3_2	P..P.[KR]	-	PVVPPR (309–314)
LIG_SH3_3	...[PV]..P	-	DTPVKGP (31–37); KGPPQGP (35–41); MSTPSEP (246–252); GKNVAVP (270–276); NVAVPIP (272–278); EPCPVVP (306–312); PCPVVPP (307–313); LPHPGAP (343–349); LAMPAPP (362–368); GPTPAEP (377–383); AEPPTAP (381–387); SAAPPAP (388–394)
LIG_SUMO_SIM_par_1	[DEST]{0,5}.[VILPTM][VIL][DESTVILMA][VIL].{0,1}[DEST]{1,10}	STVLLTD (66–72); PLVDVSD (101–107)	-
LIG_TYR_ITIM	[ILV].(Y)..[ILV]	VHYQSV (90–95)	-
LIG_WW_3	.PPR.	-	VPPRE (311–315); EPPRA (397–401)
Note: Positions are numbered starting from 1 at the residue immediately following the transmembrane domain.

### Sheet: SupplementaryTable_S4
Supplementary table S4. Identified SLiMs in the intracellular domains of mouse DSCAM and DSCAML1.
SLiM ID	Motif pattern	Instance in DSCAM ICD (position)	Instance in DSCAML1 ICD (position)
DOC_CKS1_1	[MPVLIFWYQ].(T)P..	LPTPRA (154–159)	FDTPVK (30–35); MSTPSE (246–251); MSTPGV (418-423)
DOC_CYCLIN_RxL_1	(.|([KRH].{0,3}))[^EDWNSG][^D][RK][^D]L.{0,1}[FL].{0,3}[EDST]	DFLLNRGAP (292-300)	HTQARHLTLDPAS (326–338)
DOC_MAPK_DCC_7	[RK].{2,4}[LIVP]P.[LIV].[LIVMF]|[RK].{2,4}[LIVP].P[LIV].[LIVMF]	-	RLHIDIPRVQL (42–52)
DOC_MAPK_gen_1	[KR]{0,2}[KR].{0,2}[KR].{2,4}[ILVM].[ILVF]	KAHRPGDLIHL (275–285)	RDAKSLAEMLI (13–23); RGKNVAVPI (269–277)
DOC_MAPK_MEF2A_6	[RK].{2,4}[LIVMP].[LIV].[LIVMF]	-	RGKNVAVPI (269–277)
DOC_PP2B_PxIxIT_1	P[^P][ILVF][^P][ILVF][TSHDEQNKR]	PLVDVS (101–106)	PRLHID (41–46)
DOC_PP4_FxxP_1	F..P	-	FDTP (30–33)
DOC_USP7_MATH_1	[PA][^P][^FYWIL]S[^P]	AAGSV (159–163); ARSSM (181–185); PSESG (247–251); PGTSR (300–304); PQKSR (315–319); AASSA (334–338); AKMSS (367–371)	ANKSD (281–285); ASKSL (337–341); AAAST (350–354); PAPST (392–396)
DOC_USP7_MATH_2	P.E[^P].S[^P]	PMEAASS (331–337)	-
DOC_USP7_UBL2_3	K...K	-	KRKEK (3–7); KEGIK (57–61)
DOC_WW_Pin1_4	...([ST])P.	RLPTPR (153–158); YSVSPS (170–175); TSSTPS (243–248); FTASPP (255–260); LEPTPM (327-332)	SFDTPV (29–34); QASTPA (142–147); SMSTPS (245–250); FTASPP (257–262); PGPTPA (376–381); EMSTPG (417-422)
LIG_14-3-3_CanoR_1	R[^DE]{0,2}[^DEPG]([ST])(([FWYLMV].)|([^PRIKGN]P)|([^PRIKGN].{2,4}[VILMFWYP]))	RSTVL (65–69); RYASQWTL (129–136); RARSSMV (180–186); RSSMV (182–186); RFTASPPKP (254–262)	RNRYSSQWTL (129–138); RYSSQWTL (131–138); RTLTSDWRTV (148–157); RNSMV (183–187); RFTASPPKP (256–264); RANKSDYCNLP (280–290); RTYHTQARHL (323–332); RHLTLD (330–335)
LIG_Arc_Nlobe_1	[^P][P]G{0,1}[^P][YFH][^P]	-	LPLYA (289–293)
LIG_APCC_ABBA_1	[ILVMF].[ILMVP][FHY].[DE]	LRMHID (40–45)	-
LIG_BIR_III_2	DA.P.	DARPG (107–111)	-
LIG_BRCT_BRCA1_1	.(S)..F	-	KSEAF (294–298)
LIG_DLG_GKlike_1	(R..(S)[YFLM][^P][^P][L])|(R..(S)[YFLM][^P][^P][ASG][LMVIQT])	-	REASMRNL (314-321)
LIG_FHA_1	..(T)..[ILV].	RSTVLLT (65–71); TVTHTVH (85–91); QATGPLV (97–103); RATGSVD (158-164); EYTDSLT (237–243)	KATIPVT (67–73); QSTGPLI (99–105); PGTNPVS (112–118); ASTATLP (352–358); MSTSGVG (418–424)
LIG_FHA_2	..(T)..[DE].	METIDDR (59–65); LLTDADF (69–75); SSTYEEL (192–198); KFTITEC (215–221); SDTSSEQ (224–230); SSTPSES (244–250); PGTSRDL (300–306); RPTVLEP (323–329); EPTPMEA (328-334)	PVTDAEF (71–77); GVTVTES (162–168); TVTESDS (164–170); SSTYEEL (193–199); MSTPSEP (246–252); LYTKSEA (291-297); GPTPAEP (377–383)
LIG_IBAR_NPY_1	NPY	NPY (387–389)	-
LIG_LIR_Gen_1	[EDST].{0,2}[WFY][^RKPGWFY][^PG][ILVFM]((.{0,4}[PLAFIVMY])|($)|(.{0,3}[ED]))	TVHYQSVSQA (89–98); SSTYEELARAY (192–202); STYEELARAY (193–202); TYEELARAY (194–202); SYTLV (392–396)	SSTYEELARAY (193–203); STYEELARAY (194–203); TYEELARAY (195–203); SDYCNLPLYA (284–293); DYCNLPLYA (285–293); SKSYTLV (435–441); SYTLV (437–441)
LIG_PDZ_Class_1	...[ST].[ACVILF]$	KSYTLV (391–396)	KSYTLV (436–441)
LIG_PTAP_UEV_1	.P[TS]AP.	-	PPTAPS (383–388)
LIG_REV1ctd_RIR_1	..FF[^P]{0,2}[KR]{1,2}[^P]{0,4}	-	EAFFRKADGR (296–305)
LIG_SH2_CRK	(Y)[^EPILVFYW][^HDEW][PLIV][^DEW]	YQSVS (92–96)	YCNLP (286–290)
LIG_SH2_SFK_2	[^KR][^KR](Y)([DEVYI][^KRH][ILVF]|[DEVYI][^KRH][AQPMCW]|[NQSTAFL][^KRH][ILVF])((.{0,3}[DE])|.|$)	VHYQSVS (90–96)	STYEELA (194–200); STYEELA (193–199)
LIG_SH2_STAP1	(Y)[DESTA][^GP][^GP][ILVFMWYA]	YASQW (130–134); YEELA (195–199); YTDSL (238–242); YAKSY (389–393)	YSSQW (132–136); YSASL (171–175); YEELA (196–200); YSKSY (434–438)
LIG_SH2_STAT3	(Y)..Q	YASQ (130–133)	YSSQ (132–135); YHTQ (325–328)
LIG_SH2_STAT5	(Y)[VLTFIC]..	YTDS (238–241); YLRM (288–291); YTLV (393–396)	YCNL (286–289); YTKS (292-295); YTLV (438–441)
LIG_SH3_1	[RKY]..P..P	-	KGPPQGP (35–41)
LIG_SH3_2	P..P.[KR]	-	PVVPPR (309–314)
LIG_SH3_3	...[PV]..P	TASPPKP (256–262); RPTVLEP (323–329)	DTPVKGP (31–37); KGPPQGP (35–41); MSTPSEP (246–252); TASPPKP (258–264); GKNVAVP (270–276); NVAVPIP (272–278); EPCPVVP (306–312); PCPVVPP (307–313); LAMPAPP (362–368); GTAPPAP (370–376); GPTPAEP (377–383); SAAPPAP (388–394)
LIG_SUMO_SIM_par_1	[DEST]{0,5}.[VILPTM][VIL][DESTVILMA][VIL].{0,1}[DEST]{1,10}	STVLLTD (66–72); PLVDVSD (101–107)	-
LIG_TRAF2like_MATH_loPxQ_2	[PM][LIVTFYHQE][QS].(([DE].)|(.[DE]))	MVSTES (185–190)	MVSTES (186–191)
LIG_TYR_ITIM	[ILV].(Y)..[ILV]	VHYQSV (90–95)	-
LIG_WW_3	.PPR.	-	VPPRE (311–315); EPPRA (397–401)
Note: Positions are numbered starting from 1 at the residue immediately following the transmembrane domain.

### Sheet: SupplementaryTable_S5
Supplementary table S5. SLiMs in the intracellular domains of zebrafish DSCAM and DSCAML1.
SLiM ID	Motif pattern	Instance in DSCAM ICD (position)	Instance in DSCAML1 ICD (position)
DOC_CKS1_1	[MPVLIFWYQ].(T)P..	LPTPRA (154–159)	FDTPVK (32–37); MSTPSE (248–253)
DOC_CYCLIN_RevRxL_6	(.|([KRH].{0,3}))[^EDWNSG][^D][RK][^D]L.{0,1}[FL].{0,3}[EDST]	DFLLNRGAA (293–301)	-
DOC_MAPK_DCC_7	[RK].{2,4}[LIVP]P.[LIV].[LIVMF]|[RK].{2,4}[LIVP].P[LIV].[LIVMF]	-	RLHIDIPRVQL (44–54)
DOC_MAPK_gen_1	[KR]{0,2}[KR].{0,2}[KR].{2,4}[ILVM].[ILVF]	-	RDAKSLAEMLI (14–24); RGKNVAVPI (271–279)
DOC_MAPK_MEF2A_6	[RK].{2,4}[LIVMP].[LIV].[LIVMF]	-	RGKNVAVPI (271–279)
DOC_PP2A_B56_1	([LMFYWIC]..I.E)|(L..[IVLWC].E).	-	IKQIGE (62–67)
DOC_PP2B_PxIxIT_1	P[^P][ILVF][^P][ILVF][TSHDEQNKR]	PLVDVS (101–106)	PRLHID (43–48)
DOC_PP4_FxxP_1	F..P	-	FDTP (32–35)
DOC_USP7_MATH_1	[PA][^P][^FYWIL]S[^P]	ATRSR (125–129); PVSSH (142–146); ATGSV (159–163); ARSSM (181–185); PSESG (247–251); AASSG (300–304); PQKSR (315–319); PTPSE (329–333); ALSSS (338–342)	ANKSE (283–287); AAGSS (372–376); AGSSS (373–377); PSTSS (393–397); AGASA (410–414); ASASS (412–416); PGSSK (424–428)
DOC_USP7_MATH_2	P.E[^P].S[^P]	PSETPSS (331–337)	-
DOC_USP7_UBL2_3	K...K	-	KRKEK (4–8); KEGIK (59–63)
DOC_WW_Pin1_4	...([ST])P.	NARTPD (26–31); RLPTPR (153–158); YSVSPS (170–175); TSSTPS (243–248); FTASPP (255–260); LAPTPS (327–332); PSETPS (331–336)	SFDTPV (31–36); QASTPA (144–149); SMSTPS (247–252); FTASPP (259–264); SGPTPG (420–425)
LIG_14-3-3_CanoR_1	R[^DE]{0,2}[^DEPG]([ST])(([FWYLMV].)|([^PRIKGN]P)|([^PRIKGN].{2,4}[VILMFWYP]))	RSTVL (65–69); RRTAKAGP (117–124); RYASQWTL (129–136); RARSSMV (180–186); RSSMV (182–186); RFTASPPKP (254–262)	RKSVK (121–125); RNRYSSQWTL (131–140); RYSSQWTL (133–140); RTLTSDWRTV (150–159); RNSMV (185–189); RFTASPPKP (258–266); RANKSEYCNLP (282–292); RAYHTQGRHM (327–336); RHMTLD (334–339); RTLTMP (388–393)
LIG_AP2alpha_2	DP[FW]	-	DPF (298–300)
LIG_APCC_ABBA_1	[ILVMF].[ILMVP][FHY].[DE]	LRMHID (40–45)	-
LIG_BIR_III_2	DA.P.	DARPG (107–111)	-
LIG_FHA_1	..(T)..[ILV].	RSTVLLT (65–71); TVTHTVH (85–91); QATGPLV (97–103); RATGSVD (158–164); DYTDSLT (237–243)	KATIPVT (69–75); QNTGPLI (101–107); PGTNPVS (114–120); SGTATLP (380–386)
LIG_FHA_2	..(T)..[DE].	METIDDR (59–65); LLTDNDF (69–75); SSTYEEL (192–198); KFTITEC (215–221); SDTSSEQ (224–230); SSTPSES (244–250); GQTCMDP (309–315); APTPSET (328–334)	PVTDTEF (73–79); GITVTES (164–170); TVTESDS (166–172); SSTYEEL (195–201); MSTPSEP (248–254)
LIG_IBAR_NPY_1	NPY	NPY (394–396)	-
LIG_LIR_Gen_1	[EDST].{0,2}[WFY][^RKPGWFY][^PG][ILVFM]((.{0,4}[PLAFIVMY])|($)|(.{0,3}[ED]))	TVHYQSLSQA (89–98); SSTYEELARAY (192–202); STYEELARAY (193–202); TYEELARAY (194–202); SYTLV (399–403)	SSTYEELARAY (195–205); STYEELARAY (196–205); TYEELARAY (197–205); SEYCNLPLYM (286–295); EYCNLPLYM (287–295); SKSYTLV (456–462); SYTLV (458–462)
LIG_PDZ_Class_1	...[ST].[ACVILF]$	KSYTLV (398–403)	KSYTLV (457–462)
LIG_SH2_CRK	(Y)[^EPILVFYW][^HDEW][PLIV][^DEW]	YQSLS (92–96)	YCNLP (288–292)
LIG_SH2_SFK_2	[^KR][^KR](Y)([DEVYI][^KRH][ILVF]|[DEVYI][^KRH][AQPMCW]|[NQSTAFL][^KRH][ILVF])((.{0,3}[DE])|.|$)	VHYQSLS (90–96); STYEELA (193–199)	STYEELA (196–202)
LIG_SH2_STAP1	(Y)[DESTA][^GP][^GP][ILVFMWYA]	YASQW (130–134); YEELA (195–199); YTDSL (238–242); YAKSY (396–400)	YSSQW (134–138); YSASL (173–177); YEELA (198–202); YSKSY (455–459)
LIG_SH2_STAT3	(Y)..Q	YASQ (130–133)	YSSQ (134–137); YHTQ (329–332)
LIG_SH2_STAT5	(Y)[VLTFIC]..	YTDS (238–241); YLRM (289–292); YTLV (400–403)	YCNL (288–291); YTLV (459–462)
LIG_SH3_1	[RKY]..P..P	-	KGPPQGP (37–43)
LIG_SH3_2	P..P.[KR]	-	PVVPPR (312–317)
LIG_SH3_3	...[PV]..P	LNRPHPP (136–142); TASPPKP (256–262); GELVHLP (281–287)	DTPVKGP (33–39); KGPPQGP (37–43); GVSVHHP (91–97); MSTPSEP (248–254); TASPPKP (260–266); GKNVAVP (272–278); NVAVPIP (274–280); DPCPVVP (309–315); PCPVVPP (310–316)
LIG_SUMO_SIM_par_1	[DEST]{0,5}.[VILPTM][VIL][DESTVILMA][VIL].{0,1}[DEST]{1,10}	STVLLTD (66–72); PLVDVSD (101–107)	-
LIG_TRAF2like_MATH_loPxQ_2	[PM][LIVTFYHQE][QS].(([DE].)|(.[DE]))	MVSTES (185–190)	MVSTES (188–193)
LIG_TYR_ITIM	[ILV].(Y)..[ILV]	VHYQSL (90–95)	-
LIG_WW_3	.PPR.	-	VPPRE (314–318)
Note: Positions are numbered starting from 1 at the residue immediately following the transmembrane domain.

### Sheet: SupplementaryTable_S6
Supplementary table S6. SLiMs in the intracellular domains of thorny skate DSCAM and DSCAML1.
SLiM ID	Motif pattern	Instance in DSCAM ICD (position)	Instance in DSCAML1 ICD (position)
DOC_CKS1_1	[MPVLIFWYQ].(T)P..	-	FDTPVK (30–35); MSTPSE (246–251)
DOC_CYCLIN_RevRxL_6	(.|([KRH].{0,3}))[^EDWNSG][^D][RK][^D]L.{0,1}[FL].{0,3}[EDST]	DFLIHRGIA (293–301)	-
DOC_MAPK_DCC_7	[RK].{2,4}[LIVP]P.[LIV].[LIVMF]|[RK].{2,4}[LIVP].P[LIV].[LIVMF]	-	RLHIDIPRVQL (42–52)
DOC_MAPK_gen_1	[KR]{0,2}[KR].{0,2}[KR].{2,4}[ILVM].[ILVF]	KAHRPGDLMHL (276–286)	RDAKSLAEMLI (13–23); RGKNVAVPI (269–277)
DOC_MAPK_MEF2A_6	[RK].{2,4}[LIVMP].[LIV].[LIVMF]	-	RGKNVAVPI (269–277)
DOC_PP1_RVXF_1	..[RK].{0,1}[VIL][^P][FW].	YLRVDFL (289–295)	-
DOC_PP2B_LxvP_1	L.VP	-	LTVP (353–356)
DOC_PP2B_PxIxIT_1	P[^P][ILVF][^P][ILVF][TSHDEQNKR]	PLVDVS (102–107); PYLRVD (288–293)	PRLHID (41–46)
DOC_PP4_FxxP_1	F..P	-	FDTP (30–33)
DOC_USP7_MATH_1	[PA][^P][^FYWIL]S[^P]	PTMSA (142–146); ARSSM (182–186); PSESG (248–252); AVPSR (301–305)	ARKSV (118–122); ATESD (165–169); ATTST (363–367); ATASS (369–373)
DOC_USP7_UBL2_3	K...K	-	KRKEK (3–7); KEGMK (57–61)
DOC_WW_Pin1_4	...([ST])P.	YSVSPS (171–176); TSSTPS (244–249); FTASPP (256–261)	SFDTPV (29–34); QASTPA (142–147); SMSTPS (245–250); FTASPP (257–262)
LIG_14-3-3_CanoR_1	R[^DE]{0,2}[^DEPG]([ST])(([FWYLMV].)|([^PRIKGN]P)|([^PRIKGN].{2,4}[VILMFWYP]))	RSTVL (66–70); RNRYSSQWTL (128–137); RYSSQWTL (130–137); RARSSMV (181–187); RSSMV (183–187); RFTASPPKP (255–263)	RKSVK (119–123); RNRYSSQWTL (129–138); RYSSQWTL (131–138); RTLTSDWRTV (148–157); RNSMV (183–187); RFTASPPQP (256–264); RKSDGRDP (298–305); RHMTLD (328–333); RTLTVP (351–356)
LIG_APCC_ABBA_1	[ILVMF].[ILMVP][FHY].[DE]	LRMHID (41–46)	-
LIG_BIR_III_2	DA.P.	DARPG (108–112)	-
LIG_BRCT_BRCA1_1	.(S)..F	-	KSDAF (292–296)
LIG_FHA_1	..(T)..[ILV].	RSTVLLT (66–72); TATHTVH (86–92); QATGPLV (98–104); EYTDSLT (238–244); STTSTLP (346–352)	KATIPVT (67–73); QNTGPLI (99–105); PGTNPVA (112–118); HATATLP (343–349); QRTLTVP (350–356); GSTAPVA (357–363)
LIG_FHA_2	..(T)..[DE].	METIDDR (60–66); LLTDSDF (70–76); SSTYEEL (193–199); KFTITEC (216–222); SDTSSEQ (225–231); SSTPSES (245–251)	PVTDSEF (71–77); GITATES (162–168); TATESDS (164–170); SSTYEEL (193–199); MSTPSEA (246–252)
LIG_IBAR_NPY_1	NPY	NPY (384–386)	-
LIG_LIR_Gen_1	[EDST].{0,2}[WFY][^RKPGWFY][^PG][ILVFM]((.{0,4}[PLAFIVMY])|($)|(.{0,3}[ED]))	TVHYHSVSQA (90–99); SSTYEELARAY (193–203); STYEELARAY (194–203); TYEELARAY (195–203); SYTLV (389–393)	SSTYEELARAY (193–203); STYEELARAY (194–203); TYEELARAY (195–203); DYCNLPLYV (283–291); SKSYTLV (420–426); SYTLV (422–426)
LIG_PDZ_Class_1	...[ST].[ACVILF]$	KSYTLV (388–393)	KSYTLV (421–426)
LIG_REV1ctd_RIR_1	..FF[^P]{0,2}[KR]{1,2}[^P]{0,4}	-	DAFFRKSDGR (294–303)
LIG_SH2_CRK	(Y)[^EPILVFYW][^HDEW][PLIV][^DEW]	YHSVS (93–97)	YCNLP (284–288)
LIG_SH2_SFK_2	[^KR][^KR](Y)([DEVYI][^KRH][ILVF]|[DEVYI][^KRH][AQPMCW]|[NQSTAFL][^KRH][ILVF])((.{0,3}[DE])|.|$)	STYEELA (194–200)	STYEELA (194–200)
LIG_SH2_STAP1	(Y)[DESTA][^GP][^GP][ILVFMWYA]	YSSQW (131–135); YEELA (196–200); YTDSL (239–243); YAKSY (386–390)	YSSQW (132–136); YSASL (171–175); YEELA (196–200); YSKSY (419–423)
LIG_SH2_STAT3	(Y)..Q	YSSQ (131–134)	YSSQ (132–135); YQAQ (323–326)
LIG_SH2_STAT5	(Y)[VLTFIC]..	YTDS (239–242); YLRV (289–292); YTLV (390–393)	YCNL (284–287); YVKS (290–293); YTLV (423–426)
LIG_SH3_1	[RKY]..P..P	-	KGQPQGP (35–41)
LIG_SH3_2	P..P.[KR]	-	PVVPPR (307–312)
LIG_SH3_3	...[PV]..P	TASPPKP (257–263); RTQVMEP (324–330)	KGQPQGP (35–41); TASPPQP (258–264); GKNVAVP (270–276); DPCPVVP (304–310); PCPVVPP (305–311); SKPPIHP (336–342); ASAPAEP (379–385); PAEPRLP (382–388)
LIG_SUMO_SIM_par_1	[DEST]{0,5}.[VILPTM][VIL][DESTVILMA][VIL].{0,1}[DEST]{1,10}	STVLLTDSD (67–75); PLVDVSD (102–108)	-
LIG_TRAF2like_MATH_loPxQ_2	[PM][LIVTFYHQE][QS].(([DE].)|(.[DE]))	MVSTES (186–191)	MVSTES (186–191)
LIG_TYR_ITIM	[ILV].(Y)..[ILV]	VHYHSV (91–96)	-
LIG_WW_3	.PPR.	-	VPPRE (309–313)
Note: Positions are numbered starting from 1 at the residue immediately following the transmembrane domain.

### Sheet: SupplementaryTable_S7
Supplementary table S7. Classification of paralog-specific SLiMs in the intracellular domains of human DSCAM and DSCAML1.
Group	SLiM ID	Motif pattern	Instance in DSCAM ICD (position)	Instance in DSCAML1 ICD (position)
G-PS	DOC_CKS1_1	[MPVLIFWYQ].(T)P..	-	FDTPVK (30–35); MSTPSE (246–251)
G-PS	DOC_MAPK_DCC_7	[RK].{2,4}[LIVP]P.[LIV].[LIVMF]|[RK].{2,4}[LIVP].P[LIV].[LIVMF]	-	RLHIDIPRVQL (42–52)
G-PS	DOC_MAPK_gen_1	[KR]{0,2}[KR].{0,2}[KR].{2,4}[ILVM].[ILVF]	KAHRPGDLIHL (275–285)	RDAKSLAEMLI (13–23); RGKNVAVPI (269–277)
G-PS	DOC_MAPK_MEF2A_6	[RK].{2,4}[LIVMP].[LIV].[LIVMF]	-	RGKNVAVPI (269–277)
G-PS	DOC_PP2B_PxIxIT_1	P[^P][ILVF][^P][ILVF][TSHDEQNKR]	PLVDVS (101–106)	PRLHID (41–46)
G-PS	DOC_PP4_FxxP_1	F..P	-	FDTP (30–33)
G-PS	DOC_USP7_MATH_1	[PA][^P][^FYWIL]S[^P]	AAGSV (159–163); ARSSM (181–185); PSESG (247–251); PGTSR (300–304)	-
G-PS	DOC_USP7_UBL2_3	K...K	-	KRKEK (3–7); KEGIK (57–61)
G-PS	DOC_WW_Pin1_4	...([ST])P.	YSVSPS (170–175)	SFDTPV (29–34); QASTPA (142–147)
G-PS	LIG_14-3-3_CanoR_1	R[^DE]{0,2}[^DEPG]([ST])(([FWYLMV].)|([^PRIKGN]P)|([^PRIKGN].{2,4}[VILMFWYP]))	RSTVL (65–69)	RTLTSDWRTV (148–157); RHLTLD (330–335)
G-PS	LIG_APCC_ABBA_1	[ILVMF].[ILMVP][FHY].[DE]	LRMHID (40–45)	-
G-PS	LIG_BIR_III_2	DA.P.	DARPG (107–111)	-
G-PS	LIG_FHA_1	..(T)..[ILV].	TVTHTVH (85–91); EYTDSLT (237–243)	PGTNPVS (112–118)
G-PS	LIG_FHA_2	..(T)..[DE].	METIDDR (59–65); KFTITEC (215–221); SDTSSEQ (224–230)	GVTVTES (162–168); TVTESDS (164–170)
G-PS	LIG_IBAR_NPY_1	NPY	NPY (387–389)	-
G-PS	LIG_LIR_Gen_1	[EDST].{0,2}[WFY][^RKPGWFY][^PG][ILVFM]((.{0,4}[PLAFIVMY])|($)|(.{0,3}[ED]))	TVHYQSVSQA (89–98)	SDYCNLPLYA (284–293)
G-PS	LIG_REV1ctd_RIR_1	..FF[^P]{0,2}[KR]{1,2}[^P]{0,4}	-	EAFFRKADGR (296–305)
G-PS	LIG_SH2_CRK	(Y)[^EPILVFYW][^HDEW][PLIV][^DEW]	YQSVS (92–96)	YCNLP (286–290)
G-PS	LIG_SH2_SFK_2	[^KR][^KR](Y)([DEVYI][^KRH][ILVF]|[DEVYI][^KRH][AQPMCW]|[NQSTAFL][^KRH][ILVF])((.{0,3}[DE])|.|$)	VHYQSVS (90–96)	-
G-PS	LIG_SH2_STAP1	(Y)[DESTA][^GP][^GP][ILVFMWYA]	YTDSL (238–242)	YSASL (171–175)
G-PS	LIG_SH2_STAT3	(Y)..Q	-	YHTQ (325–328)
G-PS	LIG_SH2_STAT5	(Y)[VLTFIC]..	YTDS (238–241); YLRM (288–291)	YCNL (286–289)
G-PS	LIG_SH3_1	[RKY]..P..P	-	KGPPQGP (35–41)
G-PS	LIG_SH3_2	P..P.[KR]	-	PVVPPR (309–314)
G-PS	LIG_SH3_3	...[PV]..P	-	DTPVKGP (31–37); GKNVAVP (270–276); EPCPVVP (306–312); PCPVVPP (307–313)
G-PS	LIG_SUMO_SIM_par_1	[DEST]{0,5}.[VILPTM][VIL][DESTVILMA][VIL].{0,1}[DEST]{1,10}	STVLLTD (66–72); PLVDVSD (101–107)	-
G-PS	LIG_WW_3	.PPR.	-	VPPRE (311–315)
O-PS	DOC_CKS1_1	[MPVLIFWYQ].(T)P..	LPTPRA (154–159)	-
O-PS	DOC_USP7_MATH_1	[PA][^P][^FYWIL]S[^P]	PQKSR (315–319)	ANKSD (281–285); PAPST (392–396)
O-PS	DOC_USP7_MATH_2	P.E[^P].S[^P]	PMEAASS (331–337)	-
O-PS	DOC_WW_Pin1_4	...([ST])P.	RLPTPR (153–158)	-
O-PS	LIG_14-3-3_CanoR_1	R[^DE]{0,2}[^DEPG]([ST])(([FWYLMV].)|([^PRIKGN]P)|([^PRIKGN].{2,4}[VILMFWYP]))	-	RANKSDYCNLP (280–290); RTYHTQARHL (323–332)
O-PS	LIG_SH3_3	...[PV]..P	-	KGPPQGP (35–41); MSTPSEP (246–252); NVAVPIP (272–278)
O-PS	LIG_TYR_ITIM	[ILV].(Y)..[ILV]	VHYQSV (90–95)	-
M-PS	DOC_CYCLIN_RxL_1	(.|([KRH].{0,3}))[^EDWNSG][^D][RK][^D]L.{0,1}[FL].{0,3}[EDST]	-	HTQARHLTLDPAS (326–338)
M-PS	DOC_USP7_MATH_1	[PA][^P][^FYWIL]S[^P]	AASSA (334–338); AKMSS (367–371)	ASKSL (337–341); AAAST (350–354)
M-PS	DOC_WW_Pin1_4	...([ST])P.	-	PGPTPA (376–381)
M-PS	LIG_Arc_Nlobe_1	[^P][P]G{0,1}[^P][YFH][^P]	-	LPLYA (289–293)
M-PS	LIG_FHA_1	..(T)..[ILV].	-	ASTATLP (352–358); MSTSGVG (418–424)
M-PS	LIG_FHA_2	..(T)..[DE].	PGTSRDL (300–306); RPTVLEP (323–329)	GPTPAEP (377–383)
M-PS	LIG_PTAP_UEV_1	.P[TS]AP.	-	PPTAPS (383–388)
M-PS	LIG_SH3_3	...[PV]..P	-	LAMPAPP (362–368); GPTPAEP (377–383); SAAPPAP (388–394)
M-PS	LIG_WW_3	.PPR.	-	EPPRA (397–401)
Non-conserved PS	DOC_MAPK_DCC_7	[RK].{2,4}[LIVP]P.[LIV].[LIVMF]|[RK].{2,4}[LIVP].P[LIV].[LIVMF]	KRPTVLEPIPM (322-332)	-
Non-conserved PS	DOC_MAPK_gen_1	[KR]{0,2}[KR].{0,2}[KR].{2,4}[ILVM].[ILVF]	KAHRPGDLIHL (275–285)	-
Non-conserved PS	LIG_BRCT_BRCA1_1	.(S)..F	-	KSEAF (294–298)
Non-conserved PS	LIG_REV1ctd_RIR_1	..FF[^P]{0,2}[KR]{1,2}[^P]{0,4}	-	EAFFRKADGR (296–305)
Non-conserved PS	LIG_SH3_3	...[PV]..P	-	LPHPGAP (343-349); SAAPPAP (388-394)
Note: Positions are numbered starting from 1 at the residue immediately following the transmembrane domain.

### Sheet: Supplementary Table_S8
Supplementary table S8. Possibly positive selected sites within paralog-specific SLiMs in the intracellular domains of human DSCAML1.
Group	SLiM ID	Motif pattern	Instance in DSCAML1 (position)	Positive site
G-PS	LIG_14-3-3_CanoR_1	R[^DE]{0,2}[^DEPG]([ST])(([FWYLMV].)|([^PRIKGN]P)|([^PRIKGN].{2,4}[VILMFWYP]))	RHLTLD (330-335)	332L
O-PS	LIG_14-3-3_CanoR_1	R[^DE]{0,2}[^DEPG]([ST])(([FWYLMV].)|([^PRIKGN]P)|([^PRIKGN].{2,4}[VILMFWYP]))	RTYHTQARHL (323-332)	332L
M-PS	DOC_CYCLIN_RxL_1	(.|([KRH].{0,3}))[^EDWNSG][^D][RK][^D]L.{0,1}[FL].{0,3}[EDST]	HTQARHLTLDPAS (326-338)	329A; 332L; 337A
M-PS	DOC_USP7_MATH_1	[PA][^P][^FYWIL]S[^P]	ASKSL (337–341)	337A
M-PS	LIG_FHA_1	..(T)..[ILV].	MSTSGVG (418-424)	423V
Non-conserved PS	LIG_REV1ctd_RIR_1	..FF[^P]{0,2}[KR]{1,2}[^P]{0,4}	EAFFRKADGR (296-305)	296E
Non-conserved PS	LIG_SH3_3	...[PV]..P	LPHPGAP (343-349)	346P
Note: Black bold amino acids represent possively positive selected sites.
Note: Positions are numbered starting from 1 at the residue immediately following the transmembrane domain.
